# A versatile enzymatic pathway for modification of peptide C-termini

**DOI:** 10.1101/2025.07.11.664356

**Authors:** Shravan R. Dommaraju, Sanath K. Kandy, Hengqian Ren, Dominic P. Luciano, Shogo Fujiki, David Sarlah, Huimin Zhao, Jonathan R. Chekan, Douglas A. Mitchell

## Abstract

Advances in bioinformatics have enabled the discovery of unique enzymatic reactions, particularly for ribosomally synthesized and post-translationally modified peptides (RiPPs). The recently discovered daptides, peptides with their C-terminus replaced by an amine, represent one such case, but the diversity, requirements, and engineering potential of daptide biosynthesis remain to be established. Using the daptide biosynthetic gene clusters from *Thermobifida fusca* and *Streptomyces azureus*, we reconstituted daptide biosynthesis *in vitro*, revealing the enzymatic requirements for successive oxidative decarboxylation, transamination, and *N,N*-dimethylation. *In vitro* and *in vivo* studies showed a tailoring family of YcaO enzymes convert a secondary amine intermediate to a C-terminal imidazoline. We further demonstrated enzymatic activity toward shortened, leader peptide-free, and non-native core peptides, highlighting a broad substrate tolerance. Using these insights, we directed the daptide pathway to install new C-termini, including a bioconjugation-compatible aminoacetone, on various peptide and protein substrates.

---

Ribosomal peptides and proteins adopt diverse structures, driven by their constituent amino acid sequences. While genetic mutations readily alter the composition of the side chain, other methods are required to edit the polypeptide backbone. One such route involves post-translational modification (PTM), and numerous enzymes have evolved to act on the backbone.^1^ Of particular interest are enzymes that modify the C-terminus.^2^ For example, HRas, a cancer therapeutic target, receives modifications to enhance membrane targeting at a terminal Cys residue, adding a methyl ester to mask the charge at the terminus and an isoprene unit to enhance lipophilicity (**Figure 1**).^3^ Many peptide hormones receive critical C-terminal modifications to enhance their half-life or target engagement.^4–7^ The most frequent of these PTMs is C-terminal amidation as shown for the neuropeptide endomorphin-1. These modifications are also employed by antimicrobial peptides^5,8^ and FDA-approved hormone-analog drugs, such as leuprorelin, which contains a C-terminal *N*-alkyl group.^9^ Methods for enzymatic and selective installation of C-terminal modifications are actively being investigated with the current rise in development of biologic therapeutics.^10,11^

**Figure 1.**

C-terminal modifications of peptides and proteins. **a**, Representative examples of C-terminal post-translational modifications. **b**, Previously reported *mpDap* biosynthetic gene cluster from *Microbacterium paraoxydans* and corresponding daptide biosynthetic scheme. Abbreviations: Aac, aminoacetone, Dap, 1,2-diaminopropane, Dmp, dimethylpropane-1,2-diamine; RRE, RiPP precursor peptide recognition element.

The study of ribosomally synthesized and post-translationally modified peptides (RiPPs) has expanded the availability of enzymes that modify the C-termini of polypeptides.^12,13^ Within RiPP biosynthesis, enzymes have been characterized that can macrocyclize,^14,15^ amidate,^16^ decarboxylate,^17,18^ or install other unusual C-terminal PTMs (**Figure 1**).^19,20^ Recently, we reported on daptides, a RiPP class featuring multi-step modification of a C-terminal Thr.^21^ Most characterized C-terminal PTMs result in neutralization of the negatively charged carboxylate, but daptide biosynthesis swaps the C-terminus for a positively-charged tertiary amine (*S*)-*N*_*2*_,*N*_*2*_-dimethylpropane-1,2-diamine (Dmp; **Figure 1**). Some daptides are hydrophobic α-helical peptides and act as hemolysins^21^ while hominicin is further modified and possesses antibacterial properties.^22^ In each case, the modified C-termini are likely integral to their bioactivity. Our initial report on daptides using the *mpa* (*i*.*e*., *mpDap*) biosynthetic gene cluster (BGC) suggested that daptide enzymes may tolerate diverse substrates.^21^ Thus, we hypothesized that daptide biosynthesis could be repurposed for modular functionalization of peptide C-termini.

In this work, we uncovered the enzymatic basis for daptide biosynthesis and explored the substrate scope and diversity of daptide PTMs. We completed a bioinformatic survey of daptide BGCs and identified representatives from *Thermobifida fusca* and *Streptomyces azureus* that indicated further elaboration of PTMs associated with the daptide class. Through *in vitro* reconstitution, we demonstrated NAD^+^-dependent oxidative decarboxylation, L-Lys-dependent transamination, and SAM-dependent *N,N*-dimethylation. Spectroscopic characterization of YcaO-catalyzed reaction products revealed conversion of the peptide C-terminus to a 3,4-dimethylimidazoline (Diz) moiety (formally, (*1S*)-1-amino-1-[(*4S*)-3,4-dimethyl-2-imidazolin-2-yl]isopentane). Heterologous expression of the *S. azureus* BGC further showed that daptide metabolism is branched, yielding different endpoint PTMs for precursor peptides in the same BGC. The characterized enzymes show broad substrate tolerance, processing shortened and leader-free substrates. Using these enzymes, we installed new C-termini, such as the bioconjugation-compatible aminoacetone, onto non-native substrates, including glucagon and green fluorescent protein (GFP). Altogether, we describe the enzymatic basis for daptide biosynthesis, expand their chemical diversity, and repurpose the pathway to functionalize non-native substrates.
