## Supporting Dataset 2 for "A versatile enzymatic pathway for modification of peptide C-termini"

### Sheet: Sheet1
Plasmid name	Resistance Marker	Sequence
pET-28a-tfDapA1_Nhis	Kanamycin	TAATACGACTCACTATAGGGGAATTGTGAGCGGATAACAATTCCCCTCTAGAAATAATTTTGTTTAACTTTAAGAAGGAGATATACCATGGGCAGCAGCCATCATCATCATCATCACAGCAGCGGCCTGGTGCCGCGCGGCAGCCATATGCAGGACATCACACCTCAGCCTAACGAAGTCGCGCTCGAATTGGAAATGCAGGAATTAGAAGCTATGGAAGCCCCTGGTTTCTGGACGGGTGCGGGCGTAGGTGCATTAATTTCGACGTCCTTTGCAATATCTCTCACCTGACTCGAGCACCACCACCACCACCACTGAGATCCGGCTGCTAACAAAGCCCGAAAGGAAGCTGAGTTGGCTGCTGCCACCGCTGAGCAATAACTAGCATAACCCCTTGGG…
pET-28a-tfDapB_Nhis	Kanamycin	TAATACGACTCACTATAGGGGAATTGTGAGCGGATAACAATTCCCCTCTAGAAATAATTTTGTTTAACTTTAAGAAGGAGATATACCATGGGCAGCAGCCATCATCATCATCATCACAGCAGCGGCCTGGTGCCGCGCGGCAGCCATATGGATAAAACCGAGCTGCGCCGTATTAAGCGCCATTTGATGTCGTGGTCCACTGGGCAGTTCGAGGTGGGTCCTGCGAATCAAGACAGCTGTTCTACTATCGTCGTAGCGGACCCCGCTCACTTGGCTGACTTACTGGACACCGACTTAGTGGGTGACAATACGGTGGTGTTAGCCCCTGAAGGCCACGGTGCAGATCCTTCCCGTGTGGTTGGATTTGCCGGAACACTGGACGAGCCAAATGCAGAAATG…
pET-28a-tfDapC_Nhis	Kanamycin	TAATACGACTCACTATAGGGGAATTGTGAGCGGATAACAATTCCCCTCTAGAAATAATTTTGTTTAACTTTAAGAAGGAGATATACCATGGGCAGCAGCCATCATCATCATCATCACAGCAGCGGCCTGGTGCCGCGCGGCAGCCATATGACCCTTTTACCTACCGCGCCCCCACGCCCCATGTATGGTTGTGGCCATCTCACCGAGTGGTTGCGTCAGAAGGGAGCCACTACGGTTGCCTTGGTCACGGATCAGACTTTAACAGATACTCCAATCCTTGCGACCGTCCGTGCACGCATTGTTGCCGCGGGCGTTCAAGTTCGTTTCTTTGTACTGCCCGACGCGGGTAATCTGGATAGTGTGCTCCGTCTCGCCGACCGCTTTGCGGACTGTGATCTG…
pET-28a-tfDapD_Nhis	Kanamycin	TAATACGACTCACTATAGGGGAATTGTGAGCGGATAACAATTCCCCTCTAGAAATAATTTTGTTTAACTTTAAGAAGGAGATATACCATGGGCAGCAGCCATCATCATCATCATCACAGCAGCGGCCTGGTGCCGCGCGGCAGCCATATGTCCCACACAACTAGCACGGCACTGTGGCCGTATCTTCTTCCGCCGTCAGCCCATGGGGACGACTCTATCTGCGCCGTCTCCGCTCGCGGACACCGTGTACGTTTTGCAGATGGTCGTGAGCTCCTGTGTGGGGCCTCTGGCCTTTGGAACGCCAATCTTGGTTACGGAAATCCGGCGATCGCCCAGGCCGTAGCCCAAGCACTCCATGATGCCTCATACTTAAGCGCGTTCCGTTACGAGAATGTGTAT…
pET-28a-tfDapM_Nhis	Kanamycin	TAATACGACTCACTATAGGGGAATTGTGAGCGGATAACAATTCCCCTCTAGAAATAATTTTGTTTAACTTTAAGAAGGAGATATACCATGGCGGCGACCACTTTACTTCCACCTGGCCGTGCTGGACAACTTGTGGCTGAACTTGGGGACCGTGCACGTCTCTGCGATTTGTACGGTCCCCACGGGGCCCCAATATACCATGACATGTCTCTTCGAGACACAGGCGAGGTAAGACACCTTGTAGGCCTCGTGCGCCCACACCCGGGGCCGGTACTTGATTTAGCCGCGGGGAGTGGCCGCATAACCCTTCCTCTGTTAGCGCTTGGACGTGAAGTTACGGCTCTCGACCTGTCGGCAGACATGCTTGCTCTGTTACGCCAACAATTGGACAGAGCCCCG…
pET-28a-tfDapY_Nhis	Kanamycin	TAATACGACTCACTATAGGGGAATTGTGAGCGGATAACAATTCCCCTCTAGAAATAATTTTGTTTAACTTTAAGAAGGAGATATACCATGGGCAGCAGCCATCATCATCATCATCACAGCAGCGGCCTGGTGCCGCGCGGCAGCCATATGATTGATGTGACACGTACGCTTGGACCAGCCGGTGGAATTGCCCGCGTATTTGGGCTGCAACCCCCAACACCTCGCGACCCATTGTGGACGGCTGGTGTTGAACTCCGTTCCCCCGGTCCAGACGATAACAGCCTGCCTTTGTCTGCACGTATGGTAGGCGCCTGTGGCTTAGCGCGCAATGATGCGCTTGTCCGCGGGGCCGGCGAAGCCGTAGAGCGTTTCGCGTTACATCCAGGCCGCGCCGCCGGT…
pET-28a-(MBP)tfDapA1	Kanamycin	TAATACGACTCACTATAGGGGAATTGTGAGCGGATAACAATTCCCCTCTAGAAATAATTTTGTTTAACTTTAAGAAGGAGATATACCATGGGCAGCAGCCATCATCATCATCATCACAGCAGCGGCCTGGTGCCGCGCGGCAGCCATATGAAAATCGAAGAAGGTAAACTGGTAATCTGGATTAACGGCGATAAAGGCTATAACGGTCTCGCTGAAGTCGGTAAGAAATTCGAGAAAGATACCGGAATTAAAGTCACCGTTGAGCATCCGGATAAACTGGAAGAGAAATTCCCACAGGTTGCGGCAACTGGCGATGGCCCTGACATTATCTTCTGGGCACACGACCGCTTTGGTGGCTACGCTCAATCTGGCCTGTTGGCTGAAATCACCCCGGACAAA…
pET-28a-(MBP)saDapA1	Kanamycin	TAATACGACTCACTATAGGGGAATTGTGAGCGGATAACAATTCCCCTCTAGAAATAATTTTGTTTAACTTTAAGAAGGAGATATACCATGGGCAGCAGCCATCATCATCATCATCACAGCAGCGGCCTGGTGCCGCGCGGCAGCCATATGAAAATCGAAGAAGGTAAACTGGTAATCTGGATTAACGGCGATAAAGGCTATAACGGTCTCGCTGAAGTCGGTAAGAAATTCGAGAAAGATACCGGAATTAAAGTCACCGTTGAGCATCCGGATAAACTGGAAGAGAAATTCCCACAGGTTGCGGCAACTGGCGATGGCCCTGACATTATCTTCTGGGCACACGACCGCTTTGGTGGCTACGCTCAATCTGGCCTGTTGGCTGAAATCACCCCGGACAAA…
pET-28a-(MBP)saDapC	Kanamycin	TAATACGACTCACTATAGGGGAATTGTGAGCGGATAACAATTCCCCTCTAGAAATAATTTTGTTTAACTTTAAGAAGGAGATATACCATGGGCAGCAGCCATCATCATCATCATCACAGCAGCGGCCTGGTGCCGCGCGGCAGCCATATGAAAATCGAAGAAGGTAAACTGGTAATCTGGATTAACGGCGATAAAGGCTATAACGGTCTCGCTGAAGTCGGTAAGAAATTCGAGAAAGATACCGGAATTAAAGTCACCGTTGAGCATCCGGATAAACTGGAAGAGAAATTCCCACAGGTTGCGGCAACTGGCGATGGCCCTGACATTATCTTCTGGGCACACGACCGCTTTGGTGGCTACGCTCAATCTGGCCTGTTGGCTGAAATCACCCCGGACAAA…
pET-28a-(MBP)saDapD	Kanamycin	TAATACGACTCACTATAGGGGAATTGTGAGCGGATAACAATTCCCCTCTAGAAATAATTTTGTTTAACTTTAAGAAGGAGATATACCATGGGCAGCAGCCATCATCATCATCATCACAGCAGCGGCCTGGTGCCGCGCGGCAGCCATATGAAAATCGAAGAAGGTAAACTGGTAATCTGGATTAACGGCGATAAAGGCTATAACGGTCTCGCTGAAGTCGGTAAGAAATTCGAGAAAGATACCGGAATTAAAGTCACCGTTGAGCATCCGGATAAACTGGAAGAGAAATTCCCACAGGTTGCGGCAACTGGCGATGGCCCTGACATTATCTTCTGGGCACACGACCGCTTTGGTGGCTACGCTCAATCTGGCCTGTTGGCTGAAATCACCCCGGACAAA…
pET-28a-(MBP)saDapM	Kanamycin	TAATACGACTCACTATAGGGGAATTGTGAGCGGATAACAATTCCCCTCTAGAAATAATTTTGTTTAACTTTAAGAAGGAGATATACCATGGGCAGCAGCCATCATCATCATCATCACAGCAGCGGCCTGGTGCCGCGCGGCAGCCATATGAAAATCGAAGAAGGTAAACTGGTAATCTGGATTAACGGCGATAAAGGCTATAACGGTCTCGCTGAAGTCGGTAAGAAATTCGAGAAAGATACCGGAATTAAAGTCACCGTTGAGCATCCGGATAAACTGGAAGAGAAATTCCCACAGGTTGCGGCAACTGGCGATGGCCCTGACATTATCTTCTGGGCACACGACCGCTTTGGTGGCTACGCTCAATCTGGCCTGTTGGCTGAAATCACCCCGGACAAA…
pET-28a-(MBP)saDapY	Kanamycin	TAATACGACTCACTATAGGGGAATTGTGAGCGGATAACAATTCCCCTCTAGAAATAATTTTGTTTAACTTTAAGAAGGAGATATACCATGGGCAGCAGCCATCATCATCATCATCACAGCAGCGGCCTGGTGCCGCGCGGCAGCCATATGAAAATCGAAGAAGGTAAACTGGTAATCTGGATTAACGGCGATAAAGGCTATAACGGTCTCGCTGAAGTCGGTAAGAAATTCGAGAAAGATACCGGAATTAAAGTCACCGTTGAGCATCCGGATAAACTGGAAGAGAAATTCCCACAGGTTGCGGCAACTGGCGATGGCCCTGACATTATCTTCTGGGCACACGACCGCTTTGGTGGCTACGCTCAATCTGGCCTGTTGGCTGAAATCACCCCGGACAAA…
pUC-saDapB(CO)	Ampicillin	TAATACGACTCACTATAGGGGAATTGTGAGCGGATAACAATTCCAAGGAGATATACAATGACAACTACCCCTCTTCGCCCGCAACCAGAGCGTAGCCCATTGCAAGCCACCGTTCACCTTGAGCGGTGGCTGCGCGGTCACTACGATGCAGTCTCTGATACCGCCTTTGAAGTGGTTGCAGAGGCCGGCGCTGACTTACCGGCACTGGCGGCGAGTGGCTTGCTCGACGCGGATGGTGTCATCTTCGCCGAGCCTGGGGTAGCTGACTCCCTGCCTGTCCCTGCTGTGGCATTAGAGGGATCTGTTCTCAACTGTGGGGACGACCTTGTTGTGGGTGGGGAGTTCCATATACAGGTCTTTGACTACGTGGCATTAGGTTTCGTGGCTTTGGTAGGTCCG…
pUC-saDapC(CO)	Ampicillin	TAATACGACTCACTATAGGGGAATTGTGAGCGGATAACAATTCCAAGGAGATATACAATGACCACTGTAGTACCCTTGGCAGTTAGAGCGGAACCAGCCACTGCATTCCAACCAGCTCGTTGGAGCCGCCCCACTGAATTGCTTATTGGGCAAGGAGCCGCCAGAGAGGCGGTTCGGCAAGCTCGATCAGACGGAACAACTGTCTTGGTAACTGATACGTCACTTCCTGAGGGCTTGGTTGACCGACTGGTTGGGCCAGCAGGAAAACGTTTACGTCGGCTCGGATTACATCCAGGTTCTATCACCTTAGCATCGAGCGGCGAGATAGCTGACTCTCTGGGAGACGTACGACATGTTGTTGCGATCGGTGGTGGCTCTGTCCTGGACGCCGCGGCGGTG…
pUC-saDapD(CO)	Ampicillin	TAATACGACTCACTATAGGGGAATTGTGAGCGGATAACAATTCCAAGGAGATATACAATGTGGGAACTCTTAGTGCCGCCAGGTGCCTATGCTAAACCGGAACGCCGCGCAGTAGCAGCAGCAGGTGCGCGGCTTCGCTTTGACGACGGCAGCGAGGTTCTGGACGCTACGTCAGGGTTATGGAATGTTAACCTTGGATACGGGAATACGGCTATTGCAGATGCTGTCGACCGCGCAATGCGTGAAGCGTCCTACCTGACTCTCTTTCGATACTCTCATACCTACGCACTTGAGGCAGCAAGAGCTCTGACTGAAGCTGCCGGTCCCGCAGTGTTCAGACGAGTGATCTTTAGCACAAGTGGATCTAGCGCCAACGATCTTGTTATGAAGGTGGCGCGC…
pETDuet-(MBP)saDapA1-sazBCD	Kanamycin	AAAAAAACCACCGCTACCAGCGGTGGTTTGTTTGCCGGATCAAGAGCTACCAACTCTTTTTCCGAAGGTAACTGGCTTCAGCAGAGCGCAGATACCAAATACTGTCCTTCTAGTGTAGCCGTAGTTAGGCCACCACTTCAAGAACTCTGTAGCACCGCCTACATACCTCGCTCTGCTAATCCTGTTACCAGTGGCTGCTGCCAGTGGCGATAAGTCGTGTCTTACCGGGTTGGACTCAAGACGATAGTTACCGGATAAGGCGCAGCGGTCGGGCTGAACGGGGGGTTCGTGCACACAGCCCAGCTTGGAGCGAACGACCTACACCGAACTGAGATACCTACAGCGTGAGCTATGAGAAAGCGCCACGCTTCCCGAAGGGAGAAAGGCGGACAGGTATCC…
pETDuet-(MBP)saDapA1-tfDapBCD	Kanamycin	AAAAAAACCACCGCTACCAGCGGTGGTTTGTTTGCCGGATCAAGAGCTACCAACTCTTTTTCCGAAGGTAACTGGCTTCAGCAGAGCGCAGATACCAAATACTGTCCTTCTAGTGTAGCCGTAGTTAGGCCACCACTTCAAGAACTCTGTAGCACCGCCTACATACCTCGCTCTGCTAATCCTGTTACCAGTGGCTGCTGCCAGTGGCGATAAGTCGTGTCTTACCGGGTTGGACTCAAGACGATAGTTACCGGATAAGGCGCAGCGGTCGGGCTGAACGGGGGGTTCGTGCACACAGCCCAGCTTGGAGCGAACGACCTACACCGAACTGAGATACCTACAGCGTGAGCTATGAGAAAGCGCCACGCTTCCCGAAGGGAGAAAGGCGGACAGGTATCC…
pETDuet-(MBP)saDapA1V19M-tfDapBCD	Kanamycin	AAAAAAACCACCGCTACCAGCGGTGGTTTGTTTGCCGGATCAAGAGCTACCAACTCTTTTTCCGAAGGTAACTGGCTTCAGCAGAGCGCAGATACCAAATACTGTCCTTCTAGTGTAGCCGTAGTTAGGCCACCACTTCAAGAACTCTGTAGCACCGCCTACATACCTCGCTCTGCTAATCCTGTTACCAGTGGCTGCTGCCAGTGGCGATAAGTCGTGTCTTACCGGGTTGGACTCAAGACGATAGTTACCGGATAAGGCGCAGCGGTCGGGCTGAACGGGGGGTTCGTGCACACAGCCCAGCTTGGAGCGAACGACCTACACCGAACTGAGATACCTACAGCGTGAGCTATGAGAAAGCGCCACGCTTCCCGAAGGGAGAAAGGCGGACAGGTATCC…
pETDuet-(MBP)saDapA1V19K-tfDapBCD	Kanamycin	AAAAAAACCACCGCTACCAGCGGTGGTTTGTTTGCCGGATCAAGAGCTACCAACTCTTTTTCCGAAGGTAACTGGCTTCAGCAGAGCGCAGATACCAAATACTGTCCTTCTAGTGTAGCCGTAGTTAGGCCACCACTTCAAGAACTCTGTAGCACCGCCTACATACCTCGCTCTGCTAATCCTGTTACCAGTGGCTGCTGCCAGTGGCGATAAGTCGTGTCTTACCGGGTTGGACTCAAGACGATAGTTACCGGATAAGGCGCAGCGGTCGGGCTGAACGGGGGGTTCGTGCACACAGCCCAGCTTGGAGCGAACGACCTACACCGAACTGAGATACCTACAGCGTGAGCTATGAGAAAGCGCCACGCTTCCCGAAGGGAGAAAGGCGGACAGGTATCC…
pETDuet-(MBP)saDapA1V19E-tfDapBCD	Kanamycin	AAAAAAACCACCGCTACCAGCGGTGGTTTGTTTGCCGGATCAAGAGCTACCAACTCTTTTTCCGAAGGTAACTGGCTTCAGCAGAGCGCAGATACCAAATACTGTCCTTCTAGTGTAGCCGTAGTTAGGCCACCACTTCAAGAACTCTGTAGCACCGCCTACATACCTCGCTCTGCTAATCCTGTTACCAGTGGCTGCTGCCAGTGGCGATAAGTCGTGTCTTACCGGGTTGGACTCAAGACGATAGTTACCGGATAAGGCGCAGCGGTCGGGCTGAACGGGGGGTTCGTGCACACAGCCCAGCTTGGAGCGAACGACCTACACCGAACTGAGATACCTACAGCGTGAGCTATGAGAAAGCGCCACGCTTCCCGAAGGGAGAAAGGCGGACAGGTATCC…
pETDuet-(MBP)tfDapA1-tfDapBCD	Kanamycin	AAAAAAACCACCGCTACCAGCGGTGGTTTGTTTGCCGGATCAAGAGCTACCAACTCTTTTTCCGAAGGTAACTGGCTTCAGCAGAGCGCAGATACCAAATACTGTCCTTCTAGTGTAGCCGTAGTTAGGCCACCACTTCAAGAACTCTGTAGCACCGCCTACATACCTCGCTCTGCTAATCCTGTTACCAGTGGCTGCTGCCAGTGGCGATAAGTCGTGTCTTACCGGGTTGGACTCAAGACGATAGTTACCGGATAAGGCGCAGCGGTCGGGCTGAACGGGGGGTTCGTGCACACAGCCCAGCTTGGAGCGAACGACCTACACCGAACTGAGATACCTACAGCGTGAGCTATGAGAAAGCGCCACGCTTCCCGAAGGGAGAAAGGCGGACAGGTATCC…
pETDuet-(MBP)tfDapeA1-tfDapBCD	Kanamycin	TTGAGATCCTTTTTTTCTGCGCGTAATCTGCTGCTTGCAAACAAAAAAACCACCGCTACCAGCGGTGGTTTGTTTGCCGGATCAAGAGCTACCAACTCTTTTTCCGAAGGTAACTGGCTTCAGCAGAGCGCAGATACCAAATACTGTCCTTCTAGTGTAGCCGTAGTTAGGCCACCACTTCAAGAACTCTGTAGCACCGCCTACATACCTCGCTCTGCTAATCCTGTTACCAGTGGCTGCTGCCAGTGGCGATAAGTCGTGTCTTACCGGGTTGGACTCAAGACGATAGTTACCGGATAAGGCGCAGCGGTCGGGCTGAACGGGGGGTTCGTGCACACAGCCCAGCTTGGAGCGAACGACCTACACCGAACTGAGATACCTACAGCGTGAGCTATGAGA…
pET-28a-fusC_CHis	Kanamycin	TAATACGACTCACTATAGGGGAATTGTGAGCGGATAACAATTCCCCTCTAGAAATAATTTTGTTTAACTTTAAGAAGGAGATATACCATGGTTGGCTGTATCAGCCCTTACTTTGCCGTTTTCCCTGATAAAGACGTGCTTGGACAGGCAACCGACCGTCTCCCTGCGGCACAAACTTTAGCTAGTCACCCATCAGGTCGCCCCTGGTTAGTTGGGGCCTTGCCGGCAGACCAATTACTGCTCGTTGAAGCCGGTGAACGCCGTCTGGCAGTAATCGGTCACTGCAGTGCGGAGCCCGAGCGTCTTCGTGCGGAATTAGCACAAATCGATGACGTTGCCCAGTTCGACCGTATCGCACGCACACTCGACGGCAGCTTTCATCTGGTAGTGGTAGTTGGA…
pET-28a-tfDapBconf	Kanamycin	TAATACGACTCACTATAGGGGAATTGTGAGCGGATAACAATTCCCCTCTAGAAATAATTTTGTTTAACTTTAAGAAGGAGATATACCATGGGCAGCAGCCATCATCATCATCATCACAGCAGCGGCCTGGTGCCGCGCGGCAGCCATATGGATAAAACCGAGCTGCGCCGTATTAAGCGCCATTTGATGTCGTGGTCCACTGGGCAGTTCGAGGTGGGTCCTGCGAATCAAGACAGCTGTTCTACTATCGTCGTAGCGGACCCCGCTCACTTGGCTGACTTACTGGACACCGACTTAGTGGGTGACAATACGGTGGTGTTAGCCCCTGAAGGCCACGGTGCAGATCCTTCCCGTGTGGTTGGATTTGCCGGAACACTGGACGAGCCAAATGCAGAAATG…
pET-28a-(MBP)tfDapA11-21	Kanamycin	AAAAAAACCACCGCTACCAGCGGTGGTTTGTTTGCCGGATCAAGAGCTACCAACTCTTTTTCCGAAGGTAACTGGCTTCAGCAGAGCGCAGATACCAAATACTGTCCTTCTAGTGTAGCCGTAGTTAGGCCACCACTTCAAGAACTCTGTAGCACCGCCTACATACCTCGCTCTGCTAATCCTGTTACCAGTGGCTGCTGCCAGTGGCGATAAGTCGTGTCTTACCGGGTTGGACTCAAGACGATAGTTACCGGATAAGGCGCAGCGGTCGGGCTGAACGGGGGGTTCGTGCACACAGCCCAGCTTGGAGCGAACGACCTACACCGAACTGAGATACCTACAGCGTGAGCTATGAGAAAGCGCCACGCTTCCCGAAGGGAGAAAGGCGGACAGGTATCC…
pET-28a-(MBP)tfDapA17-21	Kanamycin	AAAAAAACCACCGCTACCAGCGGTGGTTTGTTTGCCGGATCAAGAGCTACCAACTCTTTTTCCGAAGGTAACTGGCTTCAGCAGAGCGCAGATACCAAATACTGTCCTTCTAGTGTAGCCGTAGTTAGGCCACCACTTCAAGAACTCTGTAGCACCGCCTACATACCTCGCTCTGCTAATCCTGTTACCAGTGGCTGCTGCCAGTGGCGATAAGTCGTGTCTTACCGGGTTGGACTCAAGACGATAGTTACCGGATAAGGCGCAGCGGTCGGGCTGAACGGGGGGTTCGTGCACACAGCCCAGCTTGGAGCGAACGACCTACACCGAACTGAGATACCTACAGCGTGAGCTATGAGAAAGCGCCACGCTTCCCGAAGGGAGAAAGGCGGACAGGTATCC…
pET-28a-(MBP)tfDapA112-21	Kanamycin	AAAAAAACCACCGCTACCAGCGGTGGTTTGTTTGCCGGATCAAGAGCTACCAACTCTTTTTCCGAAGGTAACTGGCTTCAGCAGAGCGCAGATACCAAATACTGTCCTTCTAGTGTAGCCGTAGTTAGGCCACCACTTCAAGAACTCTGTAGCACCGCCTACATACCTCGCTCTGCTAATCCTGTTACCAGTGGCTGCTGCCAGTGGCGATAAGTCGTGTCTTACCGGGTTGGACTCAAGACGATAGTTACCGGATAAGGCGCAGCGGTCGGGCTGAACGGGGGGTTCGTGCACACAGCCCAGCTTGGAGCGAACGACCTACACCGAACTGAGATACCTACAGCGTGAGCTATGAGAAAGCGCCACGCTTCCCGAAGGGAGAAAGGCGGACAGGTATCC…
pETDuet-(MBP)tfDapeA1-empty	Kanamycin	TTGAGATCCTTTTTTTCTGCGCGTAATCTGCTGCTTGCAAACAAAAAAACCACCGCTACCAGCGGTGGTTTGTTTGCCGGATCAAGAGCTACCAACTCTTTTTCCGAAGGTAACTGGCTTCAGCAGAGCGCAGATACCAAATACTGTCCTTCTAGTGTAGCCGTAGTTAGGCCACCACTTCAAGAACTCTGTAGCACCGCCTACATACCTCGCTCTGCTAATCCTGTTACCAGTGGCTGCTGCCAGTGGCGATAAGTCGTGTCTTACCGGGTTGGACTCAAGACGATAGTTACCGGATAAGGCGCAGCGGTCGGGCTGAACGGGGGGTTCGTGCACACAGCCCAGCTTGGAGCGAACGACCTACACCGAACTGAGATACCTACAGCGTGAGCTATGAGA…
pETDuet-(MBP)tfDapAglucagon -tfDapBCD	Kanamycin	TTGAGATCCTTTTTTTCTGCGCGTAATCTGCTGCTTGCAAACAAAAAAACCACCGCTACCAGCGGTGGTTTGTTTGCCGGATCAAGAGCTACCAACTCTTTTTCCGAAGGTAACTGGCTTCAGCAGAGCGCAGATACCAAATACTGTCCTTCTAGTGTAGCCGTAGTTAGGCCACCACTTCAAGAACTCTGTAGCACCGCCTACATACCTCGCTCTGCTAATCCTGTTACCAGTGGCTGCTGCCAGTGGCGATAAGTCGTGTCTTACCGGGTTGGACTCAAGACGATAGTTACCGGATAAGGCGCAGCGGTCGGGCTGAACGGGGGGTTCGTGCACACAGCCCAGCTTGGAGCGAACGACCTACACCGAACTGAGATACCTACAGCGTGAGCTATGAGA…
pETDuet-(MBP)tfDapAlasso-empty	Kanamycin	TTGAGATCCTTTTTTTCTGCGCGTAATCTGCTGCTTGCAAACAAAAAAACCACCGCTACCAGCGGTGGTTTGTTTGCCGGATCAAGAGCTACCAACTCTTTTTCCGAAGGTAACTGGCTTCAGCAGAGCGCAGATACCAAATACTGTCCTTCTAGTGTAGCCGTAGTTAGGCCACCACTTCAAGAACTCTGTAGCACCGCCTACATACCTCGCTCTGCTAATCCTGTTACCAGTGGCTGCTGCCAGTGGCGATAAGTCGTGTCTTACCGGGTTGGACTCAAGACGATAGTTACCGGATAAGGCGCAGCGGTCGGGCTGAACGGGGGGTTCGTGCACACAGCCCAGCTTGGAGCGAACGACCTACACCGAACTGAGATACCTACAGCGTGAGCTATGAGA…
pETDuet-GFPeng-empty	Kanamycin	TTGAGATCCTTTTTTTCTGCGCGTAATCTGCTGCTTGCAAACAAAAAAACCACCGCTACCAGCGGTGGTTTGTTTGCCGGATCAAGAGCTACCAACTCTTTTTCCGAAGGTAACTGGCTTCAGCAGAGCGCAGATACCAAATACTGTCCTTCTAGTGTAGCCGTAGTTAGGCCACCACTTCAAGAACTCTGTAGCACCGCCTACATACCTCGCTCTGCTAATCCTGTTACCAGTGGCTGCTGCCAGTGGCGATAAGTCGTGTCTTACCGGGTTGGACTCAAGACGATAGTTACCGGATAAGGCGCAGCGGTCGGGCTGAACGGGGGGTTCGTGCACACAGCCCAGCTTGGAGCGAACGACCTACACCGAACTGAGATACCTACAGCGTGAGCTATGAGA…
pBE45-saDap	Apramycin	ATAACTTCGTATAGCATACATTATACGAAGTTATATTGCGTTGCGCTCACTGCCCGCTTTCCAGTCGGGAAACCTGTCGTGCCAGCTGCATTAATGAATCGGCCAACGCGCGGGGAGAGGCGGTTTCAGCTACTGACGGGGTGGTGCGTAACGGCAAAAGCACCGCCGGACATCAGCGCTAGCGGAGTGTATACTGGCTTACTATGTTGGCACTGATGAGGGTGTCAGTGAAGTGCTTCATGTGGCAGGAGAAAAAAGGCTGCACCGGTGCGTCAGCAGAATATGTGATACAGGATATATTCCGCTTCCTCGCTCACTGACTCGCTACGCTCGGTCGTTCGACTGCGGCGAGCGGAAATGGCTTACGAACGGGGCGGAGATTTCCTGGAAGATGCCAGG…
pBE45-saDap (continued)		CGAGACACCCGGGAAGCCTGATCTACGTCTGTCGAGAAGTTTCTGATCGAAAAGTTCGACAGCGTCTCCGACCTGATGCAGCTCTCGCAGGGCGAAGAATCTCGTGCTTTCAGCTTCGAT
